# Development of methylation-based biomarkers for breast cancer detection by model training and validation in synthetic cell-free DNA

**DOI:** 10.1101/2022.02.11.480085

**Authors:** Sophie Marion de Procé, Martyna Adamowicz, Prasun Dutta, Sophie J. Warlow, Joshua Moss, Ruth Shemer, Yuval Dor, Christelle Robert, Timothy J. Aitman

**Author notes:** **Corresponding Authors** Prof. Timothy J. Aitman, Dr Christelle Robert. Usher Institute, University of Edinburgh Old Medical School, Teviot Place, Edinburgh, EH8 9AG (Sophie Marion de Procé).

## Abstract

Circulating tumour-derived DNA (ctDNA) carries the genetic and epigenetic characteristics of the tumour from which it is derived and can give information about the biology and tissue origins of the underlying tumour. DNA methylation is an epigenetic mark that is specific to individual tissues and, as methylation profiles are disrupted in tumours, they can indicate the tissue of origin and cancer type of ctDNA. We have developed a set of methylation biomarkers for detecting breast cancer in plasma cell-free DNA (cfDNA). First, we mined publicly available methylation datasets to create synthetic methylation profiles that were modelled to reflect cfDNA from healthy subjects and cancer patients. These profiles were restricted to the most differentially methylated CpGs between breast tumour samples and haematopoietic cells. Regularised logistic regression models were trained using 10-fold cross-validation on synthetic cfDNA datasets with distinct fractions of breast tumour DNA spiked *in silico* into healthy cfDNA with the addition of 10% of a mix of different tissues. Initial validation with synthetic cfDNA permitted detection of breast cancer-derived DNA with as little as 0.25% tumour DNA spiked *in silico* into healthy subject cfDNA with an area under ROC curve (AUC) of 0.63. Performances of classifiers increased with increased fractions of spike-in tumour DNA (AUCs 0.77 and 0.93 at tumour DNA fractions 0.5% and 1% respectively). We then combined the most discriminative CpG markers from our models with methylation markers of breast cancer that had already been published to obtain a single marker set. *In vitro* testing of MCF-7 breast cancer cell line DNA spiked into leukocyte DNA showed highly significant correlation for individual markers between laboratory-measured and published methylation data for MCF-7 and leukocytes (R > 0.89, *P* < 2.2 × 10^−16^). These preliminary data indicate promising results for detection of breast cancer cell line DNA using this methylation marker set, which now require testing in cfDNA from breast cancer patients and healthy controls.
