## Supplementary Table 1 for "Development of methylation-based biomarkers for breast cancer detection by model training and validation in synthetic cell-free DNA"

### Sheet: Sheet1
Chr_hg38	Pos_start_hg38	Pos_end_hg38	Strand_manifest	Source	cg_id
19	17848128	17848129	+	Uehiro	cg21988119
15	79089525	79089526	+	Uehiro	cg09193347
20	2800616	2800617	-	Uehiro	cg07113642
15	45187557	45187558	-	Uehiro	cg24033558
1	171841182	171841183	-	Uehiro	cg17154724
7	116500288	116500289	+	Uehiro	cg16260298
7	27173991	27173992	+	Uehiro	cg13703049
3	183254538	183254539	-	Uehiro	cg03657573
3	98734242	98734243	+	Uehiro	cg07390647
13	71864546	71864547	-	Uehiro	cg16198315
11	57350005	57350006	+	Uehiro	cg25762396
8	23715082	23715083	-	Uehiro	cg23495581
1	107057469	107057470	+	Fackler	cg11070056
1	233328448	233328449	-	Fackler	cg13904493
2	43224729	43224730	-	Fackler	cg08193650
3	131381869	131381870	-	Fackler	cg11162249
3	128617736	128617737	+	Fackler	cg18191418
3	48466211	48466212	+	Fackler	cg26029997
6	31441798	31441799	-	Fackler	cg18892128
7	122144332	122144333	+	Fackler	cg24133836
8	143407688	143407689	+	Fackler	cg10594709
8	59118981	59118982	-	Fackler	cg02196694
11	77046231	77046232	+	Fackler	cg19899312
12	107903810	107903811	+	Fackler	cg01703419
12	125533609	125533610	-	Fackler	cg14262439
12	48978204	48978205	-	Fackler	cg22884792
14	75127240	75127241	+	Fackler	cg20071051
14	75127217	75127218	-	Fackler	cg08847533
14	59630529	59630530	-	Fackler	cg01141940
16	88941058	88941059	+	Fackler	cg01951637
16	649357	649358	-	Fackler	cg09876101
19	56141078	56141079	-	Fackler	cg26708638
19	9309685	9309686	+	Fackler	cg17319787
19	6393166	6393167	+	Fackler	cg12589600
19	56314675	56314676	+	Fackler	cg14237711
19	50476304	50476305	-	Fackler	cg04541675
19	51366418	51366419	+	Fackler	cg02837212
19	58150821	58150822	-	Fackler	cg21877656
19	58347440	58347441	-	Fackler	cg22286978
19	9309838	9309839	-	Fackler	cg19429286
19	51366426	51366427	+	Fackler	cg02666184
19	1757834	1757835	+	Fackler	cg14942918
12	128414745	128414746	-	deAlmeida	cg10216717
19	14560559	14560560	-	deAlmeida	cg23690893
14	75522013	75522014	+	deAlmeida	cg21048162
10	10953097	10953098	-	deAlmeida	cg23610154
1	241640873	241640874	+	deAlmeida	cg16013670
15	42457550	42457551	-	deAlmeida	cg06794543
7	101936649	101936650	-	deAlmeida	cg06173663
7	101936656	101936657	-	deAlmeida	cg06471596
19	12513652	12513653	+	deAlmeida	cg22637867
13	112067011	112067012	+	deAlmeida	cg24604013
6	28259290	28259291	-	deAlmeida	cg17384889
19	13978472	13978473	-	deAlmeida	cg06905453
13	57633725	57633726	-	deAlmeida	cg26444528
1	201687180	201687181	-	deAlmeida	cg03340408
12	129849270	129849271	-	deAlmeida	cg04414975
20	61544452	61544453	-	deAlmeida	cg05492975
20	61870942	61870943	-	deAlmeida	cg15873474
15	42457687	42457688	+	deAlmeida	cg12492087
12	130474166	130474167	+	deAlmeida	cg27170427
12	130437118	130437119	-	deAlmeida	cg17192862
5	150943996	150943997	+	deAlmeida	cg08513547
6	28259313	28259314	+	deAlmeida	cg01031101
5	150637642	150637643	-	deAlmeida	cg26584034
10	117139777	117139778	-	deAlmeida	cg08833577
19	55161145	55161146	+	deAlmeida	cg18417954
19	55113816	55113817	-	deAlmeida	cg02474116
5	77636191	77636192	+	deAlmeida	cg26365545
7	19145327	19145328	-	deAlmeida	cg10477621
5	141431535	141431536	+	deAlmeida	cg23244790
2	181678506	181678507	-	deAlmeida	cg16640855
16	7432012	7432013	-	deAlmeida	cg09790780
1	159170655	159170656	+	deAlmeida	cg06203976
1	159439417	159439418	+	deAlmeida	cg15700197
3	170585751	170585752	+	deAlmeida	cg05937737
12	131076535	131076536	-	deAlmeida	cg26327040
3	147391056	147391057	-	deAlmeida	cg16768018
3	187670360	187670361	+	deAlmeida	cg02164046
7	55570026	55570027	+	deAlmeida	cg21959598
2	199470835	199470836	+	deAlmeida	cg10168149
3	156289998	156289999	-	deAlmeida	cg24926465
5	150946612	150946613	-	deAlmeida	cg05016408
18	57436502	5743650	+	deAlmeida	cg25547580
20	61393883	61393884	-	deAlmeida	cg02930348
4	146640051	146640052	+	deAlmeida	cg06083330
1	156161035	156161036	-	deAlmeida	cg21996227
16	7451307	7451308	+	deAlmeida	cg06719334
5	141431353	141431354	-	deAlmeida	cg09639151
8	100106297	100106298	+	deAlmeida	cg24848035
19	50162981	50162982	+	deAlmeida	cg10374084
7	19145338	19145339	+	deAlmeida	cg25691167
8	48724281	48724282	-	deAlmeida	cg12743248
7	711694	711695	-	deAlmeida	cg23605961
12	128267495	128267496	-	deAlmeida	cg04475027
1	154502697	154502698	+	deAlmeida	cg18081940
17	48722278	48722279	+	deAlmeida	cg12374721
17	41536015	41536016	-	Moss	cg16201762
7	128344339	128344340	-	Moss	cg08309135
9	126626389	126626390	-	Moss	cg04693928
9	126683320	126683321	+	Moss	cg14100888
5	1875074	1875075	-	Moss	cg09155145
14	96264208	96264209	-	Moss	cg23470139
10	652318	652319	+	Moss	cg27233847
5	160403	160404	-	Moss	cg09444426
10	43606203	43606204	-	Moss	cg10347635
5	160220	160221	+	Moss	cg26612409
1	206464119	206464120	-	Moss	cg07350078
2	120278864	120278865	+	Moss	cg20349803
19	45071765	45071766	-	Moss	cg15732530
16	4376264	4376265	+	Modelling	cg16628641
11	60971700	60971701	-	Modelling	cg07380416
6	42771311	42771312	+	Modelling	cg24520538
16	11233284	11233285	-	Modelling	cg00933696
7	100493741	100493742	-	Modelling	cg03113878
16	28985041	28985042	-	Modelling	cg05798125
16	29746023	29746024	-	Modelling	cg09897970
12	124720488	124720489	+	Modelling	cg18167946
22	50697897	50697898	-	Modelling	cg18982286
1	209756201	209756202	+	Modelling	cg22436753
1	207819124	207819125	-	Modelling	cg22785852
17	76498204	76498205	+	Modelling	cg24757533
8	73420580	73420581	-	Modelling	cg24788090
16	10558854	10558855	-	Modelling	cg27178401
1	151514011	151514012	-	Modelling	cg21157873
16	56607035	56607036	+	Modelling	cg06523948
7	45027296	45027297	+	Modelling	cg18205668
13	98483329	98483330	-	Modelling	cg20359042
17	82840147	82840148	+	Modelling	cg27285599
8	128091312	128091313	-	Modelling	cg19508622
13	46679707	46679708	-	Modelling	cg20294319
12	124453780	124453781	+	Modelling	cg22168796
7	2614786	2614787	+	Modelling	cg25588389
1	241749208	241749209	+	Modelling	cg06082598
12	124422821	124422822	+	Modelling	cg25113767
2	239381160	239381161	+	Modelling	cg23949574
16	30104814	30104815	+	Modelling	cg01617018
2	233060142	233060143	-	Modelling	cg16321975
11	2301551	2301552	+	Modelling	cg05403469
17	58330836	58330837	+	Modelling	cg03649649
3	184381644	184381645	-	Modelling	cg18418186
5	32708965	32708966	+	Modelling	cg00048436
7	32059889	32059890	+	Modelling	cg05090785
1	1371566	1371567	-	Modelling	cg05387269
19	10334840	10334841	-	Modelling	cg17126555
1	47984348	47984349	+	Modelling	cg03607680
16	69564514	69564515	-	Modelling	cg06499262
13	112929768	112929769	-	Modelling	cg00555816
1	247407593	247407594	-	Modelling	cg23633059
17	72727247	72727248	-	Modelling	cg11761483
6	15505221	15505222	-	Modelling	cg23850913
17	2796424	2796425	+	Modelling	cg25373595
5	179167648	179167649	+	Modelling	cg03993109
17	82840072	82840073	+	Modelling	cg07114009
17	73278297	73278298	-	Modelling	cg07452879
12	124646519	124646520	+	Modelling	cg10461264
21	46284337	46284338	-	Modelling	cg14211055
17	40316867	40316868	-	Modelling	cg19458020
1	27618494	27618495	+	Modelling	cg20485084
2	217978506	217978507	+	Modelling	cg01089914
1	155016245	155016246	+	Modelling	cg19233405
19	49165472	49165473	-	Modelling	cg09511741
16	67394995	67394996	+	Modelling	cg13973436
16	89115691	89115692	-	Modelling	cg16488021
17	2796566	2796567	-	Modelling	cg16807961
11	69297975	69297976	-	Modelling	cg17418276
22	30266810	30266811	-	Modelling	cg19018155
17	28250610	28250611	-	Modelling	cg19118751
12	121691261	121691262	-	Modelling	cg27100140
6	157954652	157954653	-	Modelling	cg08614082
15	33279029	33279030	-	Modelling	cg09790226
3	185497744	185497745	-	Modelling	cg15128334
10	93438617	93438618	+	Modelling	cg20621765
1	202159554	202159555	-	Modelling	cg00903584
17	82840137	82840138	+	Modelling	cg02384546
10	14260679	14260680	-	Modelling	cg03355808
19	2082123	2082124	+	Modelling	cg15159247
17	10120980	10120981	-	Modelling	cg06130714
14	100147355	100147356	+	Modelling	cg07530063
21	43917022	43917023	-	Modelling	cg09731946
16	21609224	21609225	-	Modelling	cg09808606
4	183987731	183987732	+	Modelling	cg13966557
8	120204771	120204772	+	Modelling	cg20330521
6	36424075	36424076	+	Modelling	cg23678210
16	3950651	3950652	+	Modelling	cg00948520
6	170225934	170225935	+	Modelling	cg01509330
1	161069905	161069906	+	Modelling	cg03089651
6	148557986	148557987	+	Modelling	cg03772020
12	104181463	104181464	-	Modelling	cg10510259
3	14453218	14453219	-	Modelling	cg13496041
11	57322270	57322271	+	Modelling	cg20343063
3	153221772	153221773	+	Modelling	cg21502476
19	13104554	13104555	-	Modelling	cg22436086
6	138493579	138493580	+	Modelling	cg24601480
4	76305264	76305265	+	Modelling	cg25440680
16	50274147	50274148	+	Modelling	cg26974880
20	38805160	38805161	+	Modelling	cg27377213
17	77366144	77366145	-	Modelling	cg03909356
1	9426721	9426722	+	Modelling	cg04717485
9	99150560	99150561	+	Modelling	cg13827209
7	129969850	129969851	+	Modelling	cg20770006
15	40291026	40291027	+	Modelling	cg23120601
1	6465989	6465990	-	Modelling	cg02084087
4	25099652	25099653	-	Modelling	cg02322889
20	62427539	62427540	+	Modelling	cg02537838
10	43396099	43396100	-	Modelling	cg04641860
11	60971711	60971712	-	Modelling	cg09153080
11	47394936	47394937	+	Modelling	cg10511890
5	95818291	95818292	-	Modelling	cg11306767
12	52067265	52067266	-	Modelling	cg13711375
