## Supplementary Table 2 for "Development of methylation-based biomarkers for breast cancer detection by model training and validation in synthetic cell-free DNA"

### Sheet: Sheet1
Percentage of tumour DNA	Replicate number	Number of features	AUC
0.01	1	0	0.515
0.01	2	0	0.515
0.01	3	0	0.5
0.01	4	0	0.513
0.01	5	0	0.512
0.01	6	0	0.5
0.01	7	0	0.515
0.01	8	0	0.5
0.01	9	0	0.512
0.01	10	0	0.5
0.1	1	0	0.5
0.1	2	0	0.5
0.1	3	0	0.5
0.1	4	0	0.565
0.1	5	0	0.5
0.1	6	0	0.565
0.1	7	0	0.565
0.1	8	0	0.5
0.1	9	0	0.565
0.1	10	0	0.5
0.25	1	1	0.628
0.25	2	1	0.628
0.25	3	1	0.628
0.25	4	2	0.631
0.25	5	1	0.63
0.25	6	1	0.628
0.25	7	0	0.628
0.25	8	0	0.628
0.25	9	1	0.628
0.25	10	1	0.627
0.5	1	188	0.78
0.5	2	2	0.75
0.5	3	48	0.772
0.5	4	198	0.775
0.5	5	174	0.778
0.5	6	194	0.779
0.5	7	21	0.774
0.5	8	20	0.785
0.5	9	32	0.774
0.5	10	25	0.745
0.75	1	59	0.868
0.75	2	85	0.876
0.75	3	45	0.872
0.75	4	49	0.874
0.75	5	123	0.875
0.75	6	51	0.878
0.75	7	87	0.863
0.75	8	74	0.876
0.75	9	51	0.871
0.75	10	58	0.874
1	1	83	0.934
1	2	97	0.937
1	3	35	0.906
1	4	37	0.93
1	5	126	0.933
1	6	44	0.941
1	7	44	0.935
1	8	38	0.934
1	9	97	0.935
1	10	90	0.93
10	1	4	1
10	2	1	1
10	3	1	1
10	4	1	1
10	5	1	1
10	6	1	1
10	7	1	1
10	8	1	1
10	9	2	1
10	10	1	1
