## Supplementary Table 3 for "Development of methylation-based biomarkers for breast cancer detection by model training and validation in synthetic cell-free DNA"

### Sheet: Fragments_Sequenced_Per_Sample
Supplementary Table 3. Total number of fragments sequenced per sample
Sample Name	Sample content	Number of fragments
100_MCF7_DNA	100% MCF-7	950245
25_MCF7_75_Leukocyte	25% MCF-7, 75% Leukocyte	906659
12_5_MCF7_87_5_Leukocyte	12.5% MCF-7, 87.5% Leukocyte	609658
5_MCF7_95_Leukocyte	5% MCF-7, 95% Leukocyte	690740
1_MCF7_99_Leukocyte	1% MCF-7, 99% Leukocyte	646328
HeLa_Methylated_DNA	100% HeLa methylated DNA	1177422
Normal_Breast_DNA	100% normal breast DNA	601685
RepliG_Unmethylated	100% RepliG unmethylated DNA	1300303
