## Supplementary Table 4 for "Development of methylation-based biomarkers for breast cancer detection by model training and validation in synthetic cell-free DNA"

### Sheet: Depth_of_cov_mapping_stats
Supplementary Table 4. Depth of coverage and mapping statistics
Sample Name	Sample content	Mean Depth of coverage	Total mapped reads in Millions
100_MCF7_DNA	100% MCF-7	690.6X	1.5
25_MCF7_75_Leukocyte_DNA	25% MCF-7, 75% Leukocyte	544.7X	1.4
12_5_MCF7_87_5_Leukocyte_DNA	12.5% MCF-7, 87.5% Leukocyte	356.6X	0.9
5_MCF7_95_Leukocyte_DNA	5% MCF-7, 95% Leukocyte	382.1X	1.1
1_MCF7_99_Leukocyte_DNA	1% MCF-7, 99% Leukocyte	325.2X	0.9
HeLa_Methylated_DNA	100% HeLa methylated DNA	764.0X	1.8
Normal_Breast_DNA	100% normal breast DNA	463.5X	0.9
RepliG_Unmethylated_DNA	100% RepliG unmethylated DNA	704.2X	2.2
